# Bacteria in honeybee crops are decoupled from those in floral nectar and bee mouths

**DOI:** 10.1101/2024.03.01.583024

**Authors:** Magdalena L. Warren, Kaoru Tsuji, Leslie E. Decker, Manabu Kishi, Jihoon Yang, Adina C. Howe, Tadashi Fukami

**Author notes:** These authors contributed equally to this work (Magdalena L. Warren, Kaoru Tsuji).

## Abstract

Bacteria in the honeybee gut are a well-recognized factor affecting bee health. However, the primary focus of this research has been the hindgut, while the crop, or honey stomach, is assumed to be dominated by environmentally acquired transient taxa that matter little to the bees. To evaluate this assumption, we examined bacterial taxa in the crop and mouth of *Apis mellifera* and *A. cerana japonica* foragers and in the nectar of *Prunus mume* flowers visited by the bees in the Minabe-Tanabe region of Japan. We found that in bacterial composition, the crop was distinct from both the mouth and the nectar, whereas mouth and nectar samples were indistinguishable. Furthermore, the crop remained similar in bacterial composition and diversity, while the mouth showed a sharp drop in alpha diversity and a large increase in beta diversity, from summer to winter. These results refute the conventional assumption, suggesting instead that the crop contains a conserved bacterial community largely distinct from environmental taxa. We also found that strains of a crop-associated species, *Apilactobacillus kunkeei*, could be season- and host species-specific. Together, these findings suggest that crop-associated bacterial communities should be studied further to better understand the relationship between honeybees and their gut bacteria.
