## Supplemental Table 1 for "Bacteria in honeybee crops are decoupled from those in floral nectar and bee mouths"

### Sheet: Table_S1
Table S1. Summary of the bees used in this study.
date	season	location	latitude	longitude	bee species	bee count
2018-08-02	summer	Nishi-Honjo	33.796	135.328	A. cerana	16
2019-02-25	winter	Nishi-Honjo	33.796	135.328	A. cerana	14
2018-08-03	summer	Ichiigawa	33.858	135.349	A. cerana	14
2018-08-03	summer	Kiyokawa 1	33.844	135.385	A. cerana	14
2018-08-02	summer	Oshine 1	33.789	135.34	A. mellifera	28
2019-02-21	winter	Kamihaya	33.823	135.408	A. cerana	20
2019-02-22	winter	Hirono	33.848	135.358	A. cerana	16
2019-02-25	winter	Nagano	33.766	135.435	A. cerana	16
2019-02-22	winter	Kiyokawa 2	33.861	135.403	A. cerana	8
2019-02-24	winter	Higashi-Honjo	33.819	135.353	A. cerana	8
2019-02-23	winter	Yamauchi	33.77	135.301	A. mellifera	16
2019-02-24	winter	Shimanose	33.831	135.362	A. mellifera	16
2019-02-23	winter	Oshine 2	33.794	135.34	A. mellifera	15
2019-02-21	winter	Kamihaya	33.823	135.408	A. mellifera	12
2019-02-24	winter	Higashi-Honjo	33.819	135.353	A. mellifera	8
