## Supplemental Table 2 for "Bacteria in honeybee crops are decoupled from those in floral nectar and bee mouths"

### Sheet: Table_S2
Table S2. Sample type group IDs and their corresponding attributes.
Group	Type	Season	Apis sp.	Site
C1	crop	summer	cerana	Ichiigawa
C2	crop	summer	cerana	Kiyokawa 1
C3	crop	summer	cerana	Nishi-Honjo
C4	crop	summer	mellifera	Oshine 1
C5	crop	winter	cerana	Nishi-Honjo
C6	crop	winter	cerana	Higashi-Honjo
C7	crop	winter	cerana	Hirono
C8	crop	winter	cerana	Kamihaya
C9	crop	winter	cerana	Kiyokawa 2
C10	crop	winter	cerana	Nagano
C11	crop	winter	mellifera	Higashi-Honjo
C12	crop	winter	mellifera	Kamihaya
C13	crop	winter	mellifera	Oshine 2
C14	crop	winter	mellifera	Shimanose
C15	crop	winter	mellifera	Yamauchi
M1	mouth	summer	cerana	Ichiigawa
M2	mouth	summer	cerana	Kiyokawa 1
M3	mouth	summer	cerana	Nishi-Honjo
M4	mouth	summer	mellifera	Oshine 1
M5	mouth	winter	cerana	Nishi-Honjo
M6	mouth	winter	cerana	Higashi-Honjo
M7	mouth	winter	cerana	Hirono
M8	mouth	winter	cerana	Kamihaya
M9	mouth	winter	cerana	Kiyokawa 2
M10	mouth	winter	cerana	Nagano
M11	mouth	winter	mellifera	Higashi-Honjo
M12	mouth	winter	mellifera	Kamihaya
M13	mouth	winter	mellifera	Oshine 2
M14	mouth	winter	mellifera	Shimanose
M15	mouth	winter	mellifera	Yamauchi
N1	nectar	winter	cerana	Nishi-Honjo
N2	nectar	winter	cerana	Hirono
N3	nectar	winter	cerana	Kiyokawa 2
N4	nectar	winter	cerana	Nagano
N5	nectar	winter	mellifera	Higashi-Honjo
N6	nectar	winter	mellifera	Kamihaya
N7	nectar	winter	mellifera	Oshine 2
N8	nectar	winter	mellifera	Shimanose
N9	nectar	winter	mellifera	Yamauchi
