## Supplemental Table 4 for "Bacteria in honeybee crops are decoupled from those in floral nectar and bee mouths"

### Sheet: Table_S4
Table S4. Genbank accession numbers for all strains used in Apilctobacillus kunkeei phylogeny (see Figures 7 and S7). Where a high quality sequence for a gene could not be obtained the gene is labeled with "NA".
Species	Strain	Phylogeny label	16S rRNA	lepA1	lepA2	recG	rpoB	Reference
Apilactobacillus apinorum	Fhon13	Fhon13	OX335302.1	OX335302.1	OX335302.1	OX335302.1	OX335302.1	Tamarit et al. 2015
Apilactobacillus kunkeei	W_21-1	WC21.1	PP341993	PP382315	PP382266	PP382363	PP412473	This study
Apilactobacillus kunkeei	W_21-2	WC21.2	PP341994	PP382316	PP382267	PP382364	PP412474	This study
Apilactobacillus kunkeei	W_25-1	WM25.1	PP341995	PP382317	PP382268	PP382365	PP412475	This study
Apilactobacillus kunkeei	W_25-2	WM25.2	PP341996	PP382318	PP382269	PP382366	PP412476	This study
Apilactobacillus kunkeei	W_29-1	WM29.1	PP341997	PP382319	PP382270	PP382367	PP412477	This study
Apilactobacillus kunkeei	W_29-2	WM29.2	PP341998	PP382320	PP382271	PP382368	PP412478	This study
Apilactobacillus kunkeei	W_32-1	WM32	PP341999	PP382321	PP382272	PP382369	PP412479	This study
Apilactobacillus kunkeei	W_39-1	WM39.1	PP342000	PP382322	PP382273	PP382370	PP412480	This study
Apilactobacillus kunkeei	W_39-2	WM39.2	PP342001	PP382323	PP382274	PP382371	PP412481	This study
Apilactobacillus kunkeei	W_40-1	WM40.1	PP342002	PP382324	PP382275	PP382372	PP412482	This study
Apilactobacillus kunkeei	W_40-2	WM40.2	PP342003	PP382325	PP382276	PP382373	PP412483	This study
Apilactobacillus kunkeei	W_79-1	WM79.1	PP342004	PP382326	PP382277	PP382374	PP412484	This study
Apilactobacillus kunkeei	W_79-2	WM79.2	PP342005	PP382327	PP382278	PP382375	NA	This study
Apilactobacillus kunkeei	W_96-1	WM96.1	PP342006	PP382328	PP382279	PP382376	PP412485	This study
Apilactobacillus kunkeei	W_96-2	WM96.2	PP342007	NA	PP382280	PP382377	PP412486	This study
Apilactobacillus kunkeei	W_111-1	WM111.1	PP342008	PP382329	PP382281	PP382378	PP412487	This study
Apilactobacillus kunkeei	W_111-2	WM111.2	PP342009	PP382330	PP382282	PP382379	PP412488	This study
Apilactobacillus kunkeei	W_115-1	WM115	PP342010	PP382331	PP382283	PP382380	PP412489	This study
Apilactobacillus kunkeei	W_131-1	WC131	NA	PP382332	PP382284	NA	PP412490	This study
Apilactobacillus kunkeei	W_149-1	WC149	PP342011	PP382333	PP382285	PP382381	PP412491	This study
Apilactobacillus kunkeei	S_1	SM13	NA	PP382334	PP382286	PP382382	NA	This study
Apilactobacillus kunkeei	S_2	SC31.1	PP342012	PP382335	PP382287	PP382383	PP412492	This study
Apilactobacillus kunkeei	S_3	SC20	PP342013	PP382336	PP382288	PP382384	PP412493	This study
Apilactobacillus kunkeei	S_4	SC31.2	PP342014	PP382337	PP382289	PP382385	PP412494	This study
Apilactobacillus kunkeei	S_5	SM4.1	PP342015	PP382338	PP382290	NA	PP412495	This study
Apilactobacillus kunkeei	S_6	SM4.2	PP342016	PP382339	PP382291	PP382386	PP412496	This study
Apilactobacillus kunkeei	S_8	SM3	PP342017	PP382340	PP382292	PP382387	PP412497	This study
Apilactobacillus kunkeei	S_9	SC21	PP342018	PP382341	PP382293	PP382388	PP412498	This study
Apilactobacillus kunkeei	S_10	SC26.1	PP342019	PP382342	PP382294	PP382389	PP412499	This study
Apilactobacillus kunkeei	S_11	SM5	PP342020	PP382343	PP382295	PP382390	PP412500	This study
Apilactobacillus kunkeei	S_13	SC23	PP342021	PP382344	PP382296	PP382391	PP412501	This study
Apilactobacillus kunkeei	S_14	SM6.1	PP342022	PP382345	PP382297	PP382392	PP412502	This study
Apilactobacillus kunkeei	S_19	SM9.1	PP342023	PP382346	PP382298	PP382393	PP412503	This study
Apilactobacillus kunkeei	S_20	SM9.2	PP342024	PP382347	PP382299	PP382394	PP412504	This study
Apilactobacillus kunkeei	S_23	SM6.2	PP342025	PP382348	PP382300	PP382395	PP412505	This study
Apilactobacillus kunkeei	S_27	SC44.1	PP342026	PP382349	PP382301	PP382396	PP412506	This study
Apilactobacillus kunkeei	S_29	SC34	PP342027	PP382350	PP382302	PP382397	PP412507	This study
Apilactobacillus kunkeei	S_31	SC35.1	NA	PP382351	PP382303	PP382398	PP412508	This study
Apilactobacillus kunkeei	S_32	SC35.2	PP342028	PP382352	PP382304	PP382399	PP412509	This study
Apilactobacillus kunkeei	S_33	SM54.1	PP342029	PP382353	PP382305	PP382400	PP412510	This study
Apilactobacillus kunkeei	S_34	SM53.1	PP342030	PP382354	PP382306	PP382401	PP412511	This study
Apilactobacillus kunkeei	S_46	SC47	PP342031	PP382355	PP382307	PP382402	PP412512	This study
Apilactobacillus kunkeei	S_47	SC41.1	PP342032	PP382356	PP382308	PP382403	PP412513	This study
Apilactobacillus kunkeei	S_48	SC41.2	PP342033	PP382357	PP382309	PP382404	PP412514	This study
Apilactobacillus kunkeei	S_60	SC39	PP342034	PP382358	PP382310	PP382405	PP412515	This study
Apilactobacillus kunkeei	S_62	SM53.2	PP342035	PP382359	PP382311	PP382406	PP412516	This study
Apilactobacillus kunkeei	S_64	SM54.2	PP342036	PP382360	PP382312	PP382407	PP412517	This study
Apilactobacillus kunkeei	S_86	SM11	PP342037	PP382361	PP382313	PP382408	PP412518	This study
Apilactobacillus kunkeei	S_115	SC26.2	PP342038	PP382362	PP382314	PP382409	PP412519	This study
